# Multiplexed direct RNA sequencing using RB-dRNAseq with RNA barcodes

**DOI:** 10.64898/2026.05.14.725048

**Authors:** Zhuo-Xing Shi, Qing-Pei Huang, Ying-Feng Zheng, Feng Zhang, Xiao-Ying Fan

## Abstract

Nanopore direct RNA sequencing (dRNA-Seq) simultaneously resolves RNA sequences, poly(A) tail lengths, and base modifications at the single-molecule level. Here, we developed RB-dRNAseq, a multiplexed dRNA-Seq method using RNA-barcoded reverse transcription adapters (RTAs) compatible with Oxford Nanopore Technologies (ONT) workflows, enabling highly efficient sample demultiplexing based solely on basecalled sequences. On the RNA004 platform, RB-dRNAseq achieved >99.5% demultiplexing accuracy, with 81% of reads assigned in 6-plex samples. This represents a 16%-24% relative increase in read recovery compared to conventional DNA barcoding methods that rely on basecalling-based demultiplexing. To evaluate the sensitivity of RB-dRNAseq, we performed sequencing with low-input samples, demonstrating that even with 1 ng of total RNA, gene expression (r=0.84) and m6A modification (r=0.91) profiles remained highly consistent with high-input benchmarks. We further explored the feasibility of RB-dRNAseq in ultra-low input scenarios by applying it to mouse zygotes and 2-cell stage embryos. The method successfully captured dynamic shifts in gene isoform expression and multiple RNA modifications (m6A, m5C, pseU, and Inosine) during zygotic genome activation (ZGA), uncovering site-specific regulatory patterns.
