## Supplementary material for "Multiplexed direct RNA sequencing using RB-dRNAseq with RNA barcodes": Source data for Supplementary Table 2

### Sheet: SData1
			e-value<0.5	e-value<0.05	e-value<0.01	e-value<0.001	e-value<0.0001
RNA002 DNA 1BC fast	human_BC01	TP	69060	58001	48903	39322	28402
	human_BC02	FN	1901	370	79	3	3
	NA	FP	0	0	0	0	0
	NA	TN	0	0	0	0	0
RNA002 DNA 1BC hac	human_BC01	TP	74976	65442	59164	50214	40007
	human_BC02	FN	2322	580	128	19	7
	NA	FP	0	0	0	0	0
	NA	TN	0	0	0	0	0
RNA002 RNA 4BC fast	human_BC01	TP	294895	274230	258326	228881	197552	TP	574753	530899	493359	428860	366604
	human_BC02	TP	279858	256669	235033	199979	169052	FN	7712	1398	602	299	240
	human_BC03	FN	4185	863	359	149	111	FP	6797	1791	658	410	313
	human_BC04	FN	3527	535	243	150	129	TN	229507	212623	197311	170833	146483
	mouse_BC01	FP	4396	782	374	254	191
	mouse_BC02	FP	2401	1009	284	156	122
	mouse_BC03	TN	48081	44313	42262	38299	34200
	mouse_BC04	TN	181426	168310	155049	132534	112283
RNA002 RNA 4BC hac	human_BC01	TP	280921	262866	249309	228509	204976	TP	582985	547570	518302	473576	426348
	human_BC02	TP	302064	284704	268993	245067	221372	FN	8800	1526	614	266	188
	human_BC03	FN	4957	962	388	153	101	FP	10172	2340	721	441	344
	human_BC04	FN	3843	564	226	113	87	TN	212058	194055	179495	155670	134018
	mouse_BC01	FP	6856	891	364	251	207
	mouse_BC02	FP	3316	1449	357	190	137
	mouse_BC03	TN	48162	42612	40437	36958	33707
	mouse_BC04	TN	163896	151443	139058	118712	100311
RNA004 RNA 2BC fast	human_BC01	FN	2977	797	376	273	250	TP	234157	227521	220091	206470	190879
	human_BC02	TP	234157	227521	220091	206470	190879	FN	2977	797	376	273	250
	mouse_BC01	TN	164231	158981	154147	144607	133987	FP	731	217	140	98	88
	mouse_BC02	FP	731	217	140	98	88	TN	164231	158981	154147	144607	133987
RNA004 RNA 2BC hac	human_BC01	FN	2917	865	448	355	327	TP	272678	268310	262153	249794	235081
	human_BC02	TP	272678	268310	262153	249794	235081	FN	2917	865	448	355	327
	mouse_BC01	TN	190931	187672	184450	177381	169495	FP	724	209	153	122	112
	mouse_BC02	FP	724	209	153	122	112	TN	190931	187672	184450	177381	169495
RNA004 RNA 2BC sup	human_BC01	FN	3471	1028	518	413	385	TP	274029	268180	262086	250505	237285
	human_BC02	TP	274029	268180	262086	250505	237285	FN	3471	1028	518	413	385
	mouse_BC01	TN	198208	195125	192524	187692	181398	FP	633	199	157	128	122
	mouse_BC02	FP	633	199	157	128	122	TN	198208	195125	192524	187692	181398
RNA004 RNA 4BC fast	human_BC01	FN	1017	412	269	160	80	TP	80748	77696	74439	68600	62406
	human_BC02	FN	612	259	148	103	78	FN	1629	671	417	263	158
	human_BC03	TP	40993	39902	38981	37056	34779	FP	971	271	152	74	58
	human_BC04	TP	39755	37794	35458	31544	27627	TN	96723	93610	90460	84627	77604
	mouse_BC01	TN	35944	34530	33379	31313	28775
	mouse_BC02	TN	60779	59080	57081	53314	48829
	mouse_BC03	FP	706	202	116	51	36
	mouse_BC04	FP	265	69	36	23	22
RNA004 RNA 4BC hac	human_BC01	FN	754	371	255	184	122	TP	91975	90225	88119	84094	79385
	human_BC02	FN	540	302	182	129	105	FN	1294	673	437	313	227
	human_BC03	TP	45686	45082	44515	43226	41703	FP	959	354	226	101	75
	human_BC04	TP	46289	45143	43604	40868	37682	TN	107213	105093	102626	98124	92682
	mouse_BC01	TN	39573	38584	37814	36364	34666
	mouse_BC02	TN	67640	66509	64812	61760	58016
	mouse_BC03	FP	702	261	158	59	44
	mouse_BC04	FP	257	93	68	42	31
RNA004 RNA 4BC sup	human_BC01	FN	754	319	203	167	132	TP	92074	90122	88122	84565	80117
	human_BC02	FN	592	328	203	127	103	FN	1346	647	406	294	235
	human_BC03	TP	46744	46093	45564	44469	43069	FP	1110	446	242	113	100
	human_BC04	TP	45330	44029	42558	40096	37048	TN	107785	105453	103355	99311	94371
	mouse_BC01	TN	40611	39533	38996	37945	36614
	mouse_BC02	TN	67174	65920	64359	61366	57757
	mouse_BC03	FP	917	372	185	71	60
	mouse_BC04	FP	193	74	57	42	40
RNA004 RNA 6BC fast	hP300RBC1_BC01	TP	6899	6608	6189	5606	4859	TP	71229	68340	64300	58719	51961
	hP300RBC1_BC02	FN	10	7	7	6	4	FN	2791	877	675	592	530
	hP300RBC1_BC03	FN	18	11	8	8	8	FP	0	0	0	0	0
	hP300RBC1_BC04	FN	11	9	8	6	6	TN	0	0	0	0	0
	hP300RBC1_BC05	FN	104	25	20	18	17		74020	69217	64975	59311	52491
	hP300RBC1_BC06	FN	70	21	13	12	10
	hP300RBC2_BC01	FN	51	27	25	24	21
	hP300RBC2_BC02	TP	13423	12931	12281	11188	9846
	hP300RBC2_BC03	FN	63	41	35	30	27
	hP300RBC2_BC04	FN	33	22	18	17	15
	hP300RBC2_BC05	FN	314	69	55	51	44
	hP300RBC2_BC06	FN	94	52	39	35	32
	hP300RBC3_BC01	FN	48	29	21	17	15
	hP300RBC3_BC02	FN	29	26	22	19	17
	hP300RBC3_BC03	TP	8347	8133	7838	7290	6652
	hP300RBC3_BC04	FN	24	21	20	18	15
	hP300RBC3_BC05	FN	153	48	43	40	34
	hP300RBC3_BC06	FN	54	33	27	26	24
	hP300RBC4_BC01	FN	100	25	21	18	14
	hP300RBC4_BC02	FN	57	34	18	13	12
	hP300RBC4_BC03	FN	70	30	21	19	18
	hP300RBC4_BC04	TP	15812	14650	12886	10968	9082
	hP300RBC4_BC05	FN	787	89	62	50	45
	hP300RBC4_BC06	FN	194	50	20	11	9
	hP300RBC5_BC01	FN	22	11	10	9	9
	hP300RBC5_BC02	FN	16	10	10	10	9
	hP300RBC5_BC03	FN	18	12	10	9	8
	hP300RBC5_BC04	FN	21	16	13	12	11
	hP300RBC5_BC05	TP	12955	12680	12326	11615	10741
	hP300RBC5_BC06	FN	26	20	17	17	16
	hP300RBC6_BC01	FN	67	27	22	14	12
	hP300RBC6_BC02	FN	26	23	22	22	21
	hP300RBC6_BC03	FN	61	26	21	20	19
	hP300RBC6_BC04	FN	24	19	13	10	9
	hP300RBC6_BC05	FN	226	44	34	31	29
	hP300RBC6_BC06	TP	13793	13338	12780	12052	10781
RNA004 RNA 6BC hac	hP300RBC1_BC01	TP	24286	23867	23204	22077	20864	TP	215223	211180	204980	194543	182961
	hP300RBC1_BC02	FN	49	42	40	36	32	FN	6234	2549	2129	1850	1687
	hP300RBC1_BC03	FN	90	67	43	37	36	FP	0	0	0	0	0
	hP300RBC1_BC04	FN	44	38	35	32	29	TN	0	0	0	0	0
	hP300RBC1_BC05	FN	303	68	64	63	61
	hP300RBC1_BC06	FN	119	45	35	30	29
	hP300RBC2_BC01	FN	109	86	82	77	74
	hP300RBC2_BC02	TP	35667	34924	33715	31535	29141
	hP300RBC2_BC03	FN	172	149	112	82	73
	hP300RBC2_BC04	FN	115	80	61	46	39
	hP300RBC2_BC05	FN	801	157	146	140	137
	hP300RBC2_BC06	FN	173	112	81	73	69
	hP300RBC3_BC01	FN	98	86	79	60	42
	hP300RBC3_BC02	FN	59	59	53	53	48
	hP300RBC3_BC03	TP	18957	18715	18330	17599	16803
	hP300RBC3_BC04	FN	58	53	46	38	35
	hP300RBC3_BC05	FN	339	124	122	116	111
	hP300RBC3_BC06	FN	88	68	59	57	55
	hP300RBC4_BC01	FN	168	87	76	62	39
	hP300RBC4_BC02	FN	217	175	125	68	49
	hP300RBC4_BC03	FN	125	95	81	72	69
	hP300RBC4_BC04	TP	48568	46761	43937	39675	35245
	hP300RBC4_BC05	FN	1660	196	155	141	138
	hP300RBC4_BC06	FN	297	121	60	40	38
	hP300RBC5_BC01	FN	43	36	35	34	31
	hP300RBC5_BC02	FN	34	33	32	31	30
	hP300RBC5_BC03	FN	67	60	56	53	49
	hP300RBC5_BC04	FN	77	71	67	66	58
	hP300RBC5_BC05	TP	49483	49182	48860	48059	46972
	hP300RBC5_BC06	FN	79	67	60	55	53
	hP300RBC6_BC01	FN	120	71	49	33	26
	hP300RBC6_BC02	FN	75	68	63	61	53
	hP300RBC6_BC03	FN	78	55	49	47	47
	hP300RBC6_BC04	FN	70	56	53	49	42
	hP300RBC6_BC05	FN	507	124	110	98	95
	hP300RBC6_BC06	TP	38262	37731	36934	35598	33936
RNA004 RNA 6BC sup	hP300RBC1_BC01	TP	35369	34702	33666	32047	30374	TP	276892	269744	260396	246079	230126
	hP300RBC1_BC02	FN	61	53	49	43	38	FN	17202	3256	2544	2097	1886
	hP300RBC1_BC03	FN	163	106	71	48	45	FP	0	0	0	0	0
	hP300RBC1_BC04	FN	43	37	35	27	26	TN	0	0	0	0	0
	hP300RBC1_BC05	FN	1074	94	85	80	76
	hP300RBC1_BC06	FN	176	94	54	43	40
	hP300RBC2_BC01	FN	132	94	91	88	83
	hP300RBC2_BC02	TP	41010	39816	38095	35228	32273
	hP300RBC2_BC03	FN	236	193	154	110	91
	hP300RBC2_BC04	FN	129	79	67	54	48
	hP300RBC2_BC05	FN	2794	201	171	161	151
	hP300RBC2_BC06	FN	282	163	101	84	82
	hP300RBC3_BC01	FN	91	84	79	59	52
	hP300RBC3_BC02	FN	55	53	51	46	42
	hP300RBC3_BC03	TP	20708	20414	19927	19038	18018
	hP300RBC3_BC04	FN	66	57	47	41	38
	hP300RBC3_BC05	FN	633	121	112	103	101
	hP300RBC3_BC06	FN	103	73	68	60	56
	hP300RBC4_BC01	FN	189	95	85	72	57
	hP300RBC4_BC02	FN	288	235	164	78	56
	hP300RBC4_BC03	FN	147	115	96	84	78
	hP300RBC4_BC04	TP	53600	51016	46943	41882	36715
	hP300RBC4_BC05	FN	7500	255	175	157	144
	hP300RBC4_BC06	FN	603	229	99	54	49
	hP300RBC5_BC01	FN	100	70	65	60	54
	hP300RBC5_BC02	FN	57	52	43	40	32
	hP300RBC5_BC03	FN	92	75	63	57	53
	hP300RBC5_BC04	FN	94	82	79	77	65
	hP300RBC5_BC05	TP	75802	74144	73060	70821	67952
	hP300RBC5_BC06	FN	153	91	72	64	58
	hP300RBC6_BC01	FN	208	139	84	43	31
	hP300RBC6_BC02	FN	73	67	63	60	55
	hP300RBC6_BC03	FN	78	61	57	54	51
	hP300RBC6_BC04	FN	75	60	55	48	37
	hP300RBC6_BC05	FN	1507	128	109	102	97
	hP300RBC6_BC06	TP	50403	49652	48705	47063	44794

### Sheet: SData2
		TP	FN	FP	TN	Ac = (TP+TN)/(TP+TN+FP+FN)	Pc = TP/(TP+FP)	Re = TP/(TP+FN)	F1 = (2*(Pc*Re))/(Pc+Re)	Sp = TN/(TN+FP)	Se = TP/(TP+FN)
RNA002 DNA1 fast	e-value<0.5	69060	1901	0	0	0.973211	1	0.973211	0.986423	1	0.973211
	e-value<0.05	58001	370	0	0	0.993661	1	0.993661	0.996821	1	0.993661
	e-value<0.01	48903	79	0	0	0.998387	1	0.998387	0.999193	1	0.998387
	e-value<0.001	39322	3	0	0	0.999924	1	0.999924	0.999962	1	0.999924
	e-value<0.0001	28402	3	0	0	0.999894	1	0.999894	0.999947	1	0.999894
										1
RNA002 DNA1 hac	e-value<0.5	74976	2322	0	0	0.96996	1	0.96996	0.984751	1	0.96996
	e-value<0.05	65442	580	0	0	0.991215	1	0.991215	0.995588	1	0.991215
	e-value<0.01	59164	128	0	0	0.997841	1	0.997841	0.998919	1	0.997841
	e-value<0.001	50214	19	0	0	0.999622	1	0.999622	0.999811	1	0.999622
	e-value<0.0001	40007	7	0	0	0.999825	1	0.999825	0.999913	1	0.999825
RNA002 RNA4 fast	e-value<0.5	574753	7712	6797	229507	0.982279	0.988312	0.98676	0.987535	0.971236	0.98676
	e-value<0.05	530899	1398	1791	212623	0.995729	0.996638	0.997374	0.997006	0.991647	0.997374
	e-value<0.01	493359	602	658	197311	0.998179	0.998668	0.998781	0.998725	0.996676	0.998781
	e-value<0.001	428860	299	410	170833	0.998819	0.999045	0.999303	0.999174	0.997606	0.999303
	e-value<0.0001	366604	240	313	146483	0.998923	0.999147	0.999346	0.999246	0.997868	0.999346
RNA002 RNA4 hac	e-value<0.5	582985	8800	10172	212058	0.976693	0.982851	0.98513	0.983989	0.954228	0.98513
	e-value<0.05	547570	1526	2340	194055	0.994814	0.995745	0.997221	0.996482	0.988085	0.997221
	e-value<0.01	518302	614	721	179495	0.99809	0.998611	0.998817	0.998714	0.995999	0.998817
	e-value<0.001	473576	266	441	155670	0.998878	0.99907	0.999439	0.999254	0.997175	0.999439
	e-value<0.0001	426348	188	344	134018	0.999052	0.999194	0.999559	0.999376	0.99744	0.999559
RNA004 RNA2 fast	e-value<0.5	234157	2977	731	164231	0.990778	0.996888	0.987446	0.992144	0.995569	0.987446
	e-value<0.05	227521	797	217	158981	0.997383	0.999047	0.996509	0.997777	0.998637	0.996509
	e-value<0.01	220091	376	140	154147	0.998623	0.999364	0.998295	0.998829	0.999093	0.998295
	e-value<0.001	206470	273	98	144607	0.998944	0.999526	0.99868	0.999102	0.999323	0.99868
	e-value<0.0001	190879	250	88	133987	0.998961	0.999539	0.998692	0.999115	0.999344	0.998692
RNA004 RNA2 hac	e-value<0.5	272678	2917	724	190931	0.992208	0.997352	0.989416	0.993368	0.996222	0.989416
	e-value<0.05	268310	865	209	187672	0.99765	0.999222	0.996786	0.998003	0.998888	0.996786
	e-value<0.01	262153	448	153	184450	0.998656	0.999417	0.998294	0.998855	0.999171	0.998294
	e-value<0.001	249794	355	122	177381	0.998885	0.999512	0.998581	0.999046	0.999313	0.998581
	e-value<0.0001	235081	327	112	169495	0.998916	0.999524	0.998611	0.999067	0.99934	0.998611
RNA002 RNA2 sup	e-value<0.5	274029	3471	633	198208	0.991384	0.997695	0.987492	0.992567	0.996817	0.987492
	e-value<0.05	268180	1028	199	195125	0.997359	0.999259	0.996181	0.997718	0.998981	0.996181
	e-value<0.01	262086	518	157	192524	0.998517	0.999401	0.998027	0.998714	0.999185	0.998027
	e-value<0.001	250505	413	128	187692	0.998767	0.999489	0.998354	0.998921	0.999318	0.998354
	e-value<0.0001	237285	385	122	181398	0.998791	0.999486	0.99838	0.998933	0.999328	0.99838
RNA004 RNA4 fast	e-value<0.5	80748	1629	971	96723	0.985561	0.988118	0.980225	0.984156	0.990061	0.980225
	e-value<0.05	77696	671	271	93610	0.994531	0.996524	0.991438	0.993974	0.997113	0.991438
	e-value<0.01	74439	417	152	90460	0.996561	0.997962	0.994429	0.996193	0.998323	0.994429
	e-value<0.001	68600	263	74	84627	0.997805	0.998922	0.996181	0.99755	0.999126	0.996181
	e-value<0.0001	62406	158	58	77604	0.99846	0.999071	0.997475	0.998272	0.999253	0.997475
RNA004 RNA4 hac	e-value<0.5	91975	1294	959	107213	0.988816	0.989681	0.986126	0.9879	0.991134	0.986126
	e-value<0.05	90225	673	354	105093	0.994769	0.996092	0.992596	0.994341	0.996643	0.992596
	e-value<0.01	88119	437	226	102626	0.996536	0.997442	0.995065	0.996252	0.997803	0.995065
	e-value<0.001	84094	313	101	98124	0.997733	0.9988	0.996292	0.997545	0.998972	0.996292
	e-value<0.0001	79385	227	75	92682	0.998248	0.999056	0.997149	0.998101	0.999191	0.997149
RNA002 RNA4 sup	e-value<0.5	92074	1346	1110	107785	0.987861	0.988088	0.985592	0.986838	0.989807	0.985592
	e-value<0.05	90122	647	446	105453	0.994442	0.995076	0.992872	0.993973	0.995788	0.992872
	e-value<0.01	88122	406	242	103355	0.996627	0.997261	0.995414	0.996337	0.997664	0.995414
	e-value<0.001	84565	294	113	99311	0.997791	0.998666	0.996535	0.997599	0.998863	0.996535
	e-value<0.0001	80117	235	100	94371	0.998084	0.998753	0.997075	0.997914	0.998941	0.997075
RNA004 RNA6 fast	e-value<0.5	71229	2791	0	0	0.962294	1	0.962294	0.980785	1	0.962294
	e-value<0.05	68340	877	0	0	0.98733	1	0.98733	0.993624	1	0.98733
	e-value<0.01	64300	675	0	0	0.989611	1	0.989611	0.994779	1	0.989611
	e-value<0.001	58719	592	0	0	0.990019	1	0.990019	0.994984	1	0.990019
	e-value<0.0001	51961	530	0	0	0.989903	1	0.989903	0.994926	1	0.989903
RNA004 RNA6 hac	e-value<0.5	215223	6234	0	0	0.97185	1	0.97185	0.985724	1	0.97185
	e-value<0.05	211180	2549	0	0	0.988074	1	0.988074	0.994001	1	0.988074
	e-value<0.01	204980	2129	0	0	0.98972	1	0.98972	0.994834	1	0.98972
	e-value<0.001	194543	1850	0	0	0.99058	1	0.99058	0.995268	1	0.99058
	e-value<0.0001	182961	1687	0	0	0.990864	1	0.990864	0.995411	1	0.990864
RNA002 RNA6 sup	e-value<0.5	276892	17202	0	0	0.941508	1	0.941508	0.969873	1	0.941508
	e-value<0.05	269744	3256	0	0	0.988073	1	0.988073	0.994001	1	0.988073
	e-value<0.01	260396	2544	0	0	0.990325	1	0.990325	0.995139	1	0.990325
	e-value<0.001	246079	2097	0	0	0.99155	1	0.99155	0.995757	1	0.99155
	e-value<0.0001	230126	1886	0	0	0.991871	1	0.991871	0.995919	1	0.991871
